# Morphological and functional convergence of visual projections neurons from diverse neurogenic origins in *Drosophila*

**DOI:** 10.1101/2024.04.01.587522

**Authors:** Rana Naja El-Danaf, Katarina Kapuralin, Raghuvanshi Rajesh, Félix Simon, Nizar Drou, Filipe Pinto-Teixeira, Mehmet Neset Özel, Claude Desplan

**Author notes:** These authors contributed equally (Rana Naja El-Danaf, Katarina Kapuralin).

## Abstract

The *Drosophila* visual system is a powerful model to study the development of neural circuits. Projection neurons that relay visual information from the lobula part of the optic lobe to the central brain (the lobula columnar neurons-LCNs), are thought to encode different visual features relevant to natural behavior. There are ∼20 classes of LCNs whose projections form highly specific, non-overlapping synaptic domains in the brain called optic glomeruli. Although functional investigations of several LCN circuits have been carried out, very little is known about their developmental origin and the stem cell lineages that generate the LCN subtypes. To address their origin, we used single-cell mRNA sequencing to define the transcriptome of each LCN subtype and identified driver lines that are expressed in specific LCNs throughout development. We show that LCNs originate from neural stem cells in four distinct regions in the fly brain that exhibit different modes of neurogenesis, including the ventral and dorsal tips of the outer proliferation center (tOPC), the ventral tips of the inner proliferation center (vtIPC) and the central brain (CB). This convergence of similar neurons illustrates the complexity of generating neuronal diversity in the brain and likely reflects the evolutionary origin of each LCN subtype that detects a highly specific visual feature and influence behaviors that might be specific to each species.
