## Supplementary Table 1 for "Morphological and functional convergence of visual projections neurons from diverse neurogenic origins in *Drosophila*"

### Sheet: Supplementary Data Table 1
Cluster identity	Median Prediction Confidence	Size	Percentage of cells in the dataset
146	0.362868	159	0.241454
170	0.758201	3089	4.69089
GMC2	0.661887	6708	10.1866
102	0.392995	1491	2.2642
LC20*	0.567349	1988	3.01894
Im05	0.500805	2231	3.38795
LC12	0.530903	1041	1.58084
LC25*	0.771235	1022	1.55199
74	0.349067	15	0.0227787
NB	0.751399	1398	2.12297
LC10a	0.253377	247	0.375089
Apop	0.583189	3171	4.81542
LLPC1	0.511821	3379	5.13128
LC15/16/24/26	0.625311	4995	7.58531
LC9	0.467173	846	1.28472
G05	0.831139	1097	1.66588
86	0.421724	637	0.967335
184	0.58751	2514	3.81771
85	0.382429	578	0.877739
LC17	0.379198	197	0.29916
GMC1	0.784896	4497	6.82905
50	0.518133	392	0.595283
Im01	0.898587	235	0.356866
177	0.468293	736	1.11767
LC13	0.419932	470	0.713733
156	0.310604	994	1.50947
GMC3	0.563389	2312	3.51096
Im07	0.768476	189	0.287012
LC14	0.371866	880	1.33635
138	0.702286	21	0.0318902
101	0.283013	237	0.359903
49	0.393935	1500	2.27787
28	0.348411	638	0.968854
Im10	0.772715	179	0.271826
65	0.493496	1342	2.03793
21	0.546265	2430	3.69015
LC21	0.563716	1645	2.49806
Im09	0.652631	526	0.798773
23	0.637058	737	1.11919
LC6	0.567619	609	0.924815
Lawf2	0.819697	211	0.32042
TEd	0.732963	27	0.0410017
LC22/LPLC4	0.387915	94	0.142747
G13a	0.737115	52	0.0789662
155	0.115	2	0.00303716
Im08	0.848527	186	0.282456
4	0.638843	299	0.454055
10	0.696444	1244	1.88911
Mt8*	0.566422	1066	1.61881
81	0.267932	117	0.177674
G06	0.84739	236	0.358385
171	0.44196	101	0.153377
LC11	0.64441	537	0.815477
LC4	0.500316	373	0.56643
G15	0.705814	86	0.130598
178	0.387286	14	0.0212601
68	0.296833	365	0.554282
LQ	0.213929	28	0.0425202
Tm27Y	0.262819	193	0.293086
Lawf1	0.764347	144	0.218675
T4-5a/b	0.562667	42	0.0637804
G03	0.778643	28	0.0425202
Tm2	0.580889	99	0.150339
Im06	0.771889	72	0.109338
Mi9	0.828875	80	0.121486
G/LQ4	0.60895	40	0.0607432
LPLC2	0.47045	120	0.18223
Tm9d	0.606	14	0.0212601
Im04	0.800558	190	0.28853
Tm5ab	0.29166	53	0.0804847
169a	0.290433	60	0.0911148
Tm6	0.472182	11	0.0167044
Im03	0.759196	92	0.139709
169b	0.844754	122	0.185267
T1	0.887798	129	0.195897
LPC	0.65928	150	0.227787
173	0.563571	14	0.0212601
Mi1	0.907758	165	0.250566
LPLC1	0.527214	84	0.127561
TmY3	0.67	31	0.047076
162	0.396857	14	0.0212601
TmY8	0.626571	42	0.0637804
Tm29	0.308762	21	0.0318902
T4-5c/d	0.594364	44	0.0668175
63	0.657333	6	0.00911148
Tm5c	0.525636	22	0.0334088
TmY5a	0.411333	3	0.00455574
95	0.311259	27	0.0410017
Dm10	0.699818	11	0.0167044
LC10b	0.3195	20	0.0303716
88b	0.328571	7	0.0106301
LPC1	0.236687	32	0.0485946
40	0.325436	39	0.0592246
Im12	0.524471	51	0.0774476
90	0.1748	20	0.0303716
Tm9v	0.487	8	0.0121486
T3	0.6576	10	0.0151858
G11	0.602824	34	0.0516317
73	0.405189	37	0.0561875
Im02	0.823436	78	0.118449
C2	0.768222	27	0.0410017
Im11	0.56	58	0.0880776
Dm8	0.664909	22	0.0334088
56	0.6556	15	0.0227787
41	0.6408	5	0.0075929
44	0.480571	7	0.0106301
53	0.347625	16	0.0242973
Mi4	0.718865	37	0.0561875
20	0.562571	14	0.0212601
166	0.3544	5	0.0075929
16	0.238706	17	0.0258159
Dm12	0.322	8	0.0121486
17	0.56981	21	0.0318902
96	0.27425	16	0.0242973
Tm4	0.4156	20	0.0303716
Dm3b	0.6155	4	0.00607432
LC10d	0.2005	8	0.0121486
39	0.271167	12	0.018223
48	0.240105	19	0.028853
83	0.411143	7	0.0106301
Lai	0.866	14	0.0212601
G14a	0.595838	74	0.112375
158	0.551067	15	0.0227787
Dm2	0.696667	3	0.00455574
Pm4	0.544857	7	0.0106301
181	0.313625	16	0.0242973
Tm1	0.453739	23	0.0349273
G08	0.606583	24	0.0364459
11	0.2824	5	0.0075929
106	0.182667	6	0.00911148
TEe	0.698167	24	0.0364459
Tm20	0.362	2	0.00303716
180	0.449067	15	0.0227787
G09	0.4324	5	0.0075929
120	0.208857	7	0.0106301
C3	0.671091	22	0.0334088
LC18	0.212	1	0.00151858
54	0.539429	7	0.0106301
103	0.232	3	0.00455574
183	0.8192	10	0.0151858
30	0.543158	19	0.028853
82	0.542571	7	0.0106301
G17	0.778533	15	0.0227787
157	0.47425	16	0.0242973
TEv	0.593889	18	0.0273344
29	0.128	1	0.00151858
80	0.362	4	0.00607432
38	0.554444	9	0.0136672
51	0.164	1	0.00151858
Tm3	0.383	2	0.00303716
114	0.308667	3	0.00455574
58	0.292286	7	0.0106301
47	0.374667	3	0.00455574
154	0.427778	9	0.0136672
TmY15	0.618875	16	0.0242973
76	0.439556	9	0.0136672
129	0.883333	3	0.00455574
179	0.576571	14	0.0212601
LC10c	0.217143	7	0.0106301
92	0.29975	8	0.0121486
161	0.23	1	0.00151858
43	0.278	5	0.0075929
26	0.685143	7	0.0106301
174	0.641333	3	0.00455574
24	0.7546	10	0.0151858
Pm2	0.425143	7	0.0106301
115	0.451	4	0.00607432
T2a	0.455	8	0.0121486
TmY14	0.612833	12	0.018223
Dm9	0.613556	9	0.0136672
84	0.425	2	0.00303716
TmY4	0.5676	5	0.0075929
Dm11	0.62025	8	0.0121486
32	0.5252	5	0.0075929
G13b	0.745	8	0.0121486
22	0.592	6	0.00911148
172	0.542667	3	0.00455574
Tm25	0.52775	8	0.0121486
88a	0.511	4	0.00607432
45	0.544714	14	0.0212601
18	0.5875	4	0.00607432
G16	0.36	3	0.00455574
160	0.374	7	0.0106301
G/LQ3	0.4488	5	0.0075929
G07	0.616	2	0.00303716
176	0.5608	5	0.0075929
168	0.67875	8	0.0121486
167	0.6185	4	0.00607432
153	0.292	3	0.00455574
G14b	0.3315	8	0.0121486
123	0.416	1	0.00151858
L2	0.561	2	0.00303716
69	0.47	1	0.00151858
L5	0.71	1	0.00151858
T2	0.204	1	0.00151858
94	0.178	2	0.00303716
L3	0.918	2	0.00303716
37	0.361	2	0.00303716
Average	0.516955
